# Leveraging pleiotropy to discover and interpret GWAS results for sleep-associated traits

**DOI:** 10.1101/832162

**Authors:** Sung Chun, Sebastian Akle, Athanasios Teodosiadis, Brian E. Cade, Heming Wang, Tamar Sofer, Daniel S. Evans, Katie L. Stone, Sina A. Gharib, Sutapa Mukherjee, Lyle J Palmer, David Hillman, Jerome I. Rotter, Craig L. Hanis, John A. Stamatoyannopoulos, Susan Redline, Chris Cotsapas, Shamil R. Sunyaev

**Author notes:** These authors contributed equally to this work (Sung Chun, Sebastian Akle). These authors contributed equally to this work (Chris Cotsapas, Shamil R. Sunyaev).

## Abstract

Genetic association studies of many heritable traits resulting from physiological testing often have modest sample sizes due to the cost and burden of the required phenotyping. This reduces statistical power and limits discovery of multiple genetic associations. We present a strategy to leverage pleiotropy between traits to both discover new loci and to provide mechanistic hypotheses of the underlying pathophysiology. Specifically, we combine a colocalization test with a locus-level test of pleiotropy. In simulations, we show that this approach is highly selective for identifying true pleiotropy driven by the same causative variant, thereby improves the chance to replicate the associations in underpowered validation cohorts and leads to higher interpretability. Here, as an exemplar, we use Obstructive Sleep Apnea (OSA), a common disorder diagnosed using overnight multi-channel physiological testing. We leverage pleiotropy with relevant cellular and cardio-metabolic phenotypes and gene expression traits to map new risk loci in an underpowered OSA GWAS. We identify several pleiotropic loci harboring suggestive associations to OSA and genome-wide significant associations to other traits, and show that their OSA association replicates in independent cohorts of diverse ancestries. By investigating pleiotropic loci, our strategy allows proposing new hypotheses about OSA pathobiology across many physiological layers. For example, we identify and replicate the pleiotropy across the plateletcrit, OSA and an eQTL of DNA primase subunit 1 (*PRIM1*) in immune cells. We find suggestive links between OSA, a measure of lung function (FEV_1_/FVC), and an eQTL of matrix metallopeptidase 15 (*MMP15*) in lung tissue. We also link a previously known genome-wide significant peak for OSA in the hexokinase 1 (*HK1*) locus to hematocrit and other red blood cell related traits. Thus, the analysis of pleiotropic associations has the potential to assemble diverse phenotypes into a chain of mechanistic hypotheses that provide insight into the pathogenesis of complex human diseases.

**Author Summary:** Large genetic studies with hundreds of thousands of patients have been successful at finding genetic variants that associate with disease traits in humans. However, smaller-scale studies can often have inadequate power to discover new genetic associations. Here, we use a small genetic study of Obstructive Sleep Apnea (OSA), to introduce a strategy that both helps find genetic associations and proposes biological hypotheses for the mechanisms behind those associations. To achieve this, we use large genetic studies carried out on traits that are related to OSA, and look for genetic variants that affect both OSA in our small study and the trait in question in the large study. By linking two or more traits at select loci, we were able to, among other results, find a locus that affects the expression of a gene in immune cells (DNA primase subunit 1), a marker of thrombotic and inflammatory processes (plateletcrit) and OSA. This results in a novel genetic association to OSA and a corresponding biological hypothesis behind its effect on OSA.
