## Supplementary material for "Leveraging pleiotropy to discover and interpret GWAS results for sleep-associated traits": Revision Supplementary Tables

### Sheet: S1
Table S1. Sample sizes of discovery cohorts used for the pleiotropy analysis.
Cohort	AHI (n)	Average SaO2 (n)	Minimum SaO2 (n)	Event duration (n)
ARIC European	1463	1432	1431	1454
MESA European	707	707	707	702
MrOS European	2209	2178	2178	2197
WASHS European	1523	1521	1504	1493
CHS European	763	731	731	760
Total	6665	6569	6551	6606

### Sheet: S2
Table S2. Clinical traits used for the pleiotropy analysis.
Phenotype class	Clinical trait
White blood cell related (1)	Monocyte count
	Neutrophil count
	Eosinophil count
	Basophil count
	Sum neutrophil eosinophil counts
	Sum eosinophil basophil counts
	Sum basophil neutrophil counts
	Granulocyte count
	Neutrophil percentage of granulocytes
	Basophil percentage of granulocytes
	Eosinophil percentage of granulocytes
	Myeloid white cell count
	Granulocyte percentage of myeloid white cells
	Lymphocyte count
	White blood cell count
	Monocyte percentage of white cells
	Neutrophil percentage of white cells
	Eosinophil percentage of white cells
	Basophil percentage of white cells
	Lymphocyte percentage of white cells
Red blood cell related (1)	Red blood cell count
	Mean corpuscular volume
	Hematocrit
	Mean corpuscular hemoglobin
	Mean corpuscular hemoglobin concentration
	Hemoglobin concentration
	Red cell distribution width
	Reticulocyte count
	Reticulocyte fraction of red cells
	Immature fraction of reticulocytes
	High light scatter reticulocyte count
	High light scatter reticulocyte percentage of red cells
Platelet related (1)	Platelet count
	Mean platelet volume
	Platelet distribution width
	Plateletcrit
Metabolic/immune biomarker (2)	Low density lipoprotein
	High density lipoprotein
	Insulin
	Glucose
	Creatinine
	HOMA_b
	total cholesterol (TC)
	triglycerides (TG)
	UricAcid
	IL6
	C-reactive protein
Comorbidity (3)	Forced Vital Capacity (FVC)
	FEV1/FVC
	Basal Metabolic rate
	Cardiovascular
	Respiratory
	Systolic blood pressure
	Diastolic blood pressure
	High Cholesterol (self reported)
(1) Summary statistics from:
Astle, W.J. et al. (2016). The Allelic Landscape of Human Blood Cell Trait Variation and Links to Common Complex Disease. Cell 167, 1415-1429.e19.
(2) Summary statistics from:
Iotchkova, V. et al. (2016). Discovery and refinement of genetic loci associated with cardiometabolic risk using dense imputation maps. Nat. Genet. 48, 1303–1312.
(3) Summary statistics from:
Loh, P.-R. et al. (2018). Mixed-model association for biobank-scale datasets. Nat Genet 50, 906–908

### Sheet: S3
Table S3. Mendelian randomization analysis p-values testing effect of exposure on outcome.
Exposure	Outcome	Inverse Variance Weighted method	MREgger method
SYSTOLIC_BP	Average Oxygen Saturation	0.000345746	0.0677012
Average Oxygen Saturation	CARDIOVASCULAR	0.00249577	0.748969
BASAL_METABOLIC_RATEz	Event_Duration	0.00503657	0.0406588
MEAN_PLATELET_VOL	Minimum Oxygen Saturation	0.00571218	0.15615
FEV1FVCzSMOKE	AHI	0.00905245	0.0469575
AHI	DIASTOLIC_BP	0.00994963	0.699058
Event_Duration	Mean_corpuscular_hemoglobin_concentration	0.0153437	0.174172
MEAN_PLATELET_VOL	Average Oxygen Saturation	0.0155211	0.275062
DIASTOLIC_BP	Event_Duration	0.0170085	0.840033
Basophil_percentage	Minimum Oxygen Saturation	0.0177744	0.0222609
Minimum Oxygen Saturation	BASAL_METABOLIC_RATEz	0.0233702	0.22958
PLATELET_DISTRIB_WIDTH	Minimum Oxygen Saturation	0.0237025	0.208434
Lymphocyte_percentage	Event_Duration	0.0242641	0.00135715
Reticulocyte_count	Event_Duration	0.0263611	0.0121028
CARDIOVASCULAR	Average Oxygen Saturation	0.027263	0.899603
Eosinophil_percentage	Minimum Oxygen Saturation	0.0319707	0.0105065
Event_Duration	White blood cell count	0.0413092	0.523535
Minimum Oxygen Saturation	FEV1FVCzSMOKE	0.0421602	0.775983
AHI	Neutrophil_percentage	0.0424434	0.163915
Average Oxygen Saturation	RESPIRATORY_ENT	0.0448698	0.257518
Neutrophil_percentage	Minimum Oxygen Saturation	0.0499513	0.460836
Average Oxygen Saturation	SYSTOLIC_BP	0.0508	0.590605
Minimum Oxygen Saturation	PLATELET_DISTRIB_WIDTH	0.053384	0.512446
Monocyte_percentage	Event_Duration	0.057845	0.582744
Average Oxygen Saturation	Red blood cell count	0.059477	0.272749
AHI	LYMPHOCYTE_COUNT	0.0613481	0.853651
AHI	Lymphocyte_percentage	0.0643288	0.364205
AHI	SYSTOLIC_BP	0.0643978	0.672471
EOSINOPHIL_COUNT	Minimum Oxygen Saturation	0.0673907	0.86842
Event_Duration	LYMPHOCYTE_COUNT	0.0681596	0.289133
Basophil_count	Minimum Oxygen Saturation	0.0718393	0.11319
AHI	FVCzSMOKE	0.0759758	0.942294
Event_Duration	Basophil_count	0.076309	0.242636
Average Oxygen Saturation	Immature_fraction_of_reticulocytes	0.0881433	0.339639
Minimum Oxygen Saturation	Eosinophil_percentage	0.0890323	0.130899
FEV1FVCzSMOKE	Minimum Oxygen Saturation	0.0895209	0.0182108
Neutrophil_count	Event_Duration	0.090034	0.373194
Minimum Oxygen Saturation	EOSINOPHIL_COUNT	0.0911708	0.310608
AHI	CARDIOVASCULAR	0.0929011	0.950651
Average Oxygen Saturation	White blood cell count	0.0972297	0.166636
Minimum Oxygen Saturation	Basophil_percentage	0.09756	0.765351
Average Oxygen Saturation	DIASTOLIC_BP	0.0985999	0.592622
AHI	Creatinine	0.1009	0.932587
Average Oxygen Saturation	FEV1FVCzSMOKE	0.102493	0.91454
HI_CHOL_SELF_REP	Average Oxygen Saturation	0.11825	0.535715
Plateletcrit	Event_Duration	0.119813	0.222186
Event_Duration	Hemoglobin_concentration	0.119852	0.268987
Reticulocyte_fraction_of_red_cells	Event_Duration	0.122984	0.00292013
Event_Duration	RESPIRATORY_ENT	0.124202	0.477806
AHI	Red blood cell count	0.1261	0.253505
PLATELET_DISTRIB_WIDTH	Average Oxygen Saturation	0.129191	0.370242
Average Oxygen Saturation	Basophil_count	0.12983	0.00990017
AHI	BASAL_METABOLIC_RATEz	0.131433	0.723322
Red blood cell count	Minimum Oxygen Saturation	0.137966	0.754954
Reticulocyte_count	Minimum Oxygen Saturation	0.139038	0.0860951
PLATELET_COUNT	Average Oxygen Saturation	0.141405	0.231734
MEAN_CORPUSCULAR_HEMOGLOBIN	Average Oxygen Saturation	0.145786	0.538731
MEAN_PLATELET_VOL	AHI	0.146537	0.578843
Event_Duration	Reticulocyte_count	0.148291	0.187296
HIGH_LIGHT_SCATTER_RETICULOCYTE_COUNT	Event_Duration	0.150182	0.02482
Minimum Oxygen Saturation	HI_CHOL_SELF_REP	0.155084	0.546832
SYSTOLIC_BP	AHI	0.158383	0.821689
Neutrophil_count	Average Oxygen Saturation	0.16021	0.518812
White blood cell count	Average Oxygen Saturation	0.161736	0.719701
AHI	Plateletcrit	0.169307	0.404646
Basophil_percentage	Event_Duration	0.178217	0.536041
AHI	PLATELET_COUNT	0.180771	0.35448
LYMPHOCYTE_COUNT	Average Oxygen Saturation	0.181372	0.598444
MONOCYTE_COUNT	Event_Duration	0.18517	0.637469
MEAN_CORPUSCULAR_HEMOGLOBIN	AHI	0.187506	0.174151
DIASTOLIC_BP	Average Oxygen Saturation	0.195493	0.140334
Average Oxygen Saturation	RBC_DISTRIB_WIDTH	0.199013	0.480813
Average Oxygen Saturation	FVCzSMOKE	0.199846	0.230685
HI_CHOL_SELF_REP	Event_Duration	0.203542	0.418089
Minimum Oxygen Saturation	Mean_corpuscular_volume	0.203604	0.644929
Average Oxygen Saturation	Mean_corpuscular_hemoglobin_concentration	0.206018	0.616294
Event_Duration	Reticulocyte_fraction_of_red_cells	0.214294	0.22707
Average Oxygen Saturation	Neutrophil_count	0.215988	0.210053
EOSINOPHIL_COUNT	AHI	0.216652	0.220453
Reticulocyte_fraction_of_red_cells	Average Oxygen Saturation	0.219531	0.537391
PLATELET_DISTRIB_WIDTH	AHI	0.226685	0.175169
RBC_DISTRIB_WIDTH	AHI	0.232414	0.837239
Red blood cell count	Event_Duration	0.240571	0.739161
Minimum Oxygen Saturation	MEAN_CORPUSCULAR_HEMOGLOBIN	0.243457	0.665875
Neutrophil_percentage	Average Oxygen Saturation	0.245012	0.717658
AHI	Haematocrit_percentage	0.247118	0.581386
LYMPHOCYTE_COUNT	Event_Duration	0.247394	0.843414
Eosinophil_percentage	AHI	0.255183	0.0398228
AHI	Hemoglobin_concentration	0.256534	0.606035
AHI	RBC_DISTRIB_WIDTH	0.256601	0.50424
AHI	RESPIRATORY_ENT	0.259335	0.858825
White blood cell count	AHI	0.261209	0.642698
Event_Duration	RBC_DISTRIB_WIDTH	0.272457	0.384534
Event_Duration	Mean_corpuscular_volume	0.27389	0.238012
Reticulocyte_fraction_of_red_cells	Minimum Oxygen Saturation	0.273926	0.0655802
Minimum Oxygen Saturation	CARDIOVASCULAR	0.276226	0.245857
Minimum Oxygen Saturation	RESPIRATORY_ENT	0.27736	0.660329
High_light_scatter_reticulocyte_percentage_of_red_cells	Event_Duration	0.278273	0.00321458
Event_Duration	Lymphocyte_percentage	0.27993	0.190161
Neutrophil_percentage	AHI	0.281441	0.523187
Plateletcrit	AHI	0.284717	0.158244
Basophil_count	AHI	0.289459	0.149309
LYMPHOCYTE_COUNT	Minimum Oxygen Saturation	0.290381	0.746847
AHI	HIGH_LIGHT_SCATTER_RETICULOCYTE_COUNT	0.300586	0.701194
Event_Duration	FVCzSMOKE	0.302736	0.772053
Average Oxygen Saturation	Creatinine	0.305278	0.5687
Minimum Oxygen Saturation	MEAN_PLATELET_VOL	0.306367	0.291942
BASAL_METABOLIC_RATEz	AHI	0.306674	0.147921
Haematocrit_percentage	Average Oxygen Saturation	0.307244	0.772005
AHI	Reticulocyte_count	0.316726	0.635467
Event_Duration	EOSINOPHIL_COUNT	0.319512	0.68489
Average Oxygen Saturation	MONOCYTE_COUNT	0.32275	0.586719
DIASTOLIC_BP	Minimum Oxygen Saturation	0.32394	0.679607
AHI	MEAN_PLATELET_VOL	0.32663	0.438247
DIASTOLIC_BP	AHI	0.330095	0.876495
RESPIRATORY_ENT	AHI	0.334709	0.785233
Monocyte_percentage	AHI	0.337717	0.768096
CARDIOVASCULAR	Event_Duration	0.341241	0.874546
Hemoglobin_concentration	Average Oxygen Saturation	0.344321	0.719773
Event_Duration	High_light_scatter_reticulocyte_percentage_of_red_cells	0.346807	0.355042
Minimum Oxygen Saturation	FVCzSMOKE	0.351421	0.608812
Mean_corpuscular_hemoglobin_concentration	AHI	0.353145	0.349948
Average Oxygen Saturation	Monocyte_percentage	0.353687	0.878237
Average Oxygen Saturation	Basophil_percentage	0.36261	0.553914
Haematocrit_percentage	Event_Duration	0.36545	0.368005
CARDIOVASCULAR	AHI	0.3687	0.912999
Event_Duration	Neutrophil_percentage	0.370551	0.415279
AHI	Reticulocyte_fraction_of_red_cells	0.378147	0.735852
MONOCYTE_COUNT	Average Oxygen Saturation	0.382999	0.434596
Monocyte_percentage	Average Oxygen Saturation	0.389112	0.173955
Creatinine	AHI	0.390617	0.929857
Minimum Oxygen Saturation	Reticulocyte_fraction_of_red_cells	0.39244	0.906387
Minimum Oxygen Saturation	High_light_scatter_reticulocyte_percentage_of_red_cells	0.392452	0.904274
Event_Duration	Plateletcrit	0.393633	0.384676
MEAN_CORPUSCULAR_HEMOGLOBIN	Minimum Oxygen Saturation	0.398054	0.837004
Hemoglobin_concentration	Event_Duration	0.399568	0.10485
Average Oxygen Saturation	EOSINOPHIL_COUNT	0.399856	0.3421
Hemoglobin_concentration	Minimum Oxygen Saturation	0.402518	0.618341
Average Oxygen Saturation	PLATELET_DISTRIB_WIDTH	0.408662	0.925159
Minimum Oxygen Saturation	Monocyte_percentage	0.411975	0.662093
Reticulocyte_fraction_of_red_cells	AHI	0.41336	0.602495
AHI	HI_CHOL_SELF_REP	0.418575	0.771985
Neutrophil_count	Minimum Oxygen Saturation	0.424183	0.537231
Minimum Oxygen Saturation	Immature_fraction_of_reticulocytes	0.427312	0.932233
AHI	High_light_scatter_reticulocyte_percentage_of_red_cells	0.427437	0.848252
MONOCYTE_COUNT	AHI	0.430289	0.211523
Minimum Oxygen Saturation	Hemoglobin_concentration	0.430871	0.932257
Reticulocyte_count	AHI	0.432066	0.403139
Reticulocyte_count	Average Oxygen Saturation	0.435377	0.567394
Minimum Oxygen Saturation	LYMPHOCYTE_COUNT	0.437929	0.305652
Basophil_count	Event_Duration	0.438052	0.246332
Haematocrit_percentage	Minimum Oxygen Saturation	0.43837	0.38219
Minimum Oxygen Saturation	Reticulocyte_count	0.440148	0.983321
Mean_corpuscular_volume	Event_Duration	0.441506	0.64991
RBC_DISTRIB_WIDTH	Minimum Oxygen Saturation	0.453056	0.684489
Minimum Oxygen Saturation	Haematocrit_percentage	0.459192	0.899847
FVCzSMOKE	Minimum Oxygen Saturation	0.459333	0.601352
Event_Duration	Monocyte_percentage	0.467882	0.392876
Event_Duration	HIGH_LIGHT_SCATTER_RETICULOCYTE_COUNT	0.471093	0.674434
Minimum Oxygen Saturation	Basophil_count	0.475202	0.762168
Creatinine	Event_Duration	0.477039	0.42497
FVCzSMOKE	Event_Duration	0.477622	0.128038
Lymphocyte_percentage	Minimum Oxygen Saturation	0.478298	0.874092
Eosinophil_percentage	Event_Duration	0.480689	0.214778
Mean_corpuscular_hemoglobin_concentration	Event_Duration	0.483034	0.0599883
Minimum Oxygen Saturation	MONOCYTE_COUNT	0.488213	0.894934
Basophil_percentage	AHI	0.495083	0.975759
Event_Duration	Red blood cell count	0.497504	0.771285
Average Oxygen Saturation	HIGH_LIGHT_SCATTER_RETICULOCYTE_COUNT	0.500822	0.565571
Mean_corpuscular_hemoglobin_concentration	Average Oxygen Saturation	0.502121	0.0813391
Event_Duration	Basophil_percentage	0.507877	0.439472
Minimum Oxygen Saturation	HIGH_LIGHT_SCATTER_RETICULOCYTE_COUNT	0.511813	0.959638
Average Oxygen Saturation	Haematocrit_percentage	0.515042	0.665157
Immature_fraction_of_reticulocytes	Event_Duration	0.517813	0.824799
Red blood cell count	Average Oxygen Saturation	0.521807	0.71232
Event_Duration	FEV1FVCzSMOKE	0.523179	0.666822
Basophil_percentage	Average Oxygen Saturation	0.52706	0.428474
Neutrophil_percentage	Event_Duration	0.527405	0.116693
AHI	White blood cell count	0.528891	0.598026
Minimum Oxygen Saturation	Mean_corpuscular_hemoglobin_concentration	0.529708	0.397925
BASAL_METABOLIC_RATEz	Minimum Oxygen Saturation	0.531006	0.633209
Minimum Oxygen Saturation	Neutrophil_count	0.532028	0.666484
AHI	EOSINOPHIL_COUNT	0.538614	0.574383
HI_CHOL_SELF_REP	AHI	0.541085	0.174529
MONOCYTE_COUNT	Minimum Oxygen Saturation	0.541173	0.447551
PLATELET_COUNT	Minimum Oxygen Saturation	0.542096	0.465301
Event_Duration	Haematocrit_percentage	0.544694	0.565443
HI_CHOL_SELF_REP	Minimum Oxygen Saturation	0.547316	0.608986
Plateletcrit	Average Oxygen Saturation	0.547619	0.461136
Event_Duration	MEAN_PLATELET_VOL	0.548299	0.444389
Event_Duration	MONOCYTE_COUNT	0.559518	0.203628
LYMPHOCYTE_COUNT	AHI	0.57878	0.692542
RESPIRATORY_ENT	Minimum Oxygen Saturation	0.580812	0.34631
Lymphocyte_percentage	Average Oxygen Saturation	0.582592	0.549534
Minimum Oxygen Saturation	DIASTOLIC_BP	0.586225	0.61829
HIGH_LIGHT_SCATTER_RETICULOCYTE_COUNT	Minimum Oxygen Saturation	0.587111	0.414481
Event_Duration	Creatinine	0.596999	0.707259
White blood cell count	Minimum Oxygen Saturation	0.599082	0.114926
Minimum Oxygen Saturation	Creatinine	0.602419	0.718596
AHI	Mean_corpuscular_hemoglobin_concentration	0.604507	0.305972
High_light_scatter_reticulocyte_percentage_of_red_cells	Minimum Oxygen Saturation	0.604934	0.611269
AHI	Immature_fraction_of_reticulocytes	0.611512	0.776862
RBC_DISTRIB_WIDTH	Event_Duration	0.620461	0.995621
Minimum Oxygen Saturation	Neutrophil_percentage	0.624609	0.375274
AHI	Basophil_count	0.628032	0.982087
SYSTOLIC_BP	Minimum Oxygen Saturation	0.631439	0.493114
Event_Duration	DIASTOLIC_BP	0.633448	0.739458
Event_Duration	SYSTOLIC_BP	0.640023	0.84149
Red blood cell count	AHI	0.640292	0.470849
Average Oxygen Saturation	High_light_scatter_reticulocyte_percentage_of_red_cells	0.641714	0.610326
Basophil_count	Average Oxygen Saturation	0.644313	0.730308
RBC_DISTRIB_WIDTH	Average Oxygen Saturation	0.649198	0.12291
Event_Duration	Neutrophil_count	0.650421	0.518012
FEV1FVCzSMOKE	Average Oxygen Saturation	0.65187	0.0121254
AHI	MONOCYTE_COUNT	0.65484	0.796438
EOSINOPHIL_COUNT	Event_Duration	0.664736	0.562361
Average Oxygen Saturation	MEAN_CORPUSCULAR_HEMOGLOBIN	0.670645	0.891224
Mean_corpuscular_volume	Average Oxygen Saturation	0.674915	0.766968
Average Oxygen Saturation	Mean_corpuscular_volume	0.676966	0.900236
Average Oxygen Saturation	Eosinophil_percentage	0.677483	0.72802
Average Oxygen Saturation	Reticulocyte_count	0.678449	0.59879
Minimum Oxygen Saturation	Lymphocyte_percentage	0.679807	0.741078
Average Oxygen Saturation	MEAN_PLATELET_VOL	0.681207	0.97924
EOSINOPHIL_COUNT	Average Oxygen Saturation	0.681831	0.0844663
Average Oxygen Saturation	HI_CHOL_SELF_REP	0.688072	0.966527
Creatinine	Average Oxygen Saturation	0.691703	0.392016
AHI	PLATELET_DISTRIB_WIDTH	0.699101	0.609363
Immature_fraction_of_reticulocytes	Average Oxygen Saturation	0.700565	0.464846
Event_Duration	HI_CHOL_SELF_REP	0.709257	0.85633
Haematocrit_percentage	AHI	0.713643	0.735558
Minimum Oxygen Saturation	Red blood cell count	0.718949	0.574125
Average Oxygen Saturation	LYMPHOCYTE_COUNT	0.734568	0.783689
Mean_corpuscular_volume	AHI	0.742949	0.0995623
AHI	Mean_corpuscular_volume	0.744766	0.68973
Eosinophil_percentage	Average Oxygen Saturation	0.749443	0.80933
HIGH_LIGHT_SCATTER_RETICULOCYTE_COUNT	AHI	0.750548	0.879956
Immature_fraction_of_reticulocytes	Minimum Oxygen Saturation	0.757248	0.634453
PLATELET_DISTRIB_WIDTH	Event_Duration	0.757305	0.581535
HIGH_LIGHT_SCATTER_RETICULOCYTE_COUNT	Average Oxygen Saturation	0.767233	0.794558
Average Oxygen Saturation	Hemoglobin_concentration	0.773794	0.788219
High_light_scatter_reticulocyte_percentage_of_red_cells	AHI	0.774092	0.703884
AHI	MEAN_CORPUSCULAR_HEMOGLOBIN	0.775606	0.724164
AHI	Basophil_percentage	0.777147	0.872409
Event_Duration	Eosinophil_percentage	0.779767	0.639457
MEAN_CORPUSCULAR_HEMOGLOBIN	Event_Duration	0.785787	0.889823
Neutrophil_count	AHI	0.790354	0.700187
Average Oxygen Saturation	PLATELET_COUNT	0.791202	0.96326
Average Oxygen Saturation	Neutrophil_percentage	0.810237	0.66317
Mean_corpuscular_hemoglobin_concentration	Minimum Oxygen Saturation	0.814493	0.962324
SYSTOLIC_BP	Event_Duration	0.815394	0.594253
Plateletcrit	Minimum Oxygen Saturation	0.820822	0.156048
Average Oxygen Saturation	Plateletcrit	0.822088	0.797335
Monocyte_percentage	Minimum Oxygen Saturation	0.825656	0.322911
Lymphocyte_percentage	AHI	0.827769	0.324944
Average Oxygen Saturation	Reticulocyte_fraction_of_red_cells	0.842483	0.670767
White blood cell count	Event_Duration	0.842894	0.292626
MEAN_PLATELET_VOL	Event_Duration	0.843812	0.470323
RESPIRATORY_ENT	Event_Duration	0.847559	0.493432
Minimum Oxygen Saturation	Plateletcrit	0.859565	0.765252
Minimum Oxygen Saturation	White blood cell count	0.862648	0.593759
Minimum Oxygen Saturation	RBC_DISTRIB_WIDTH	0.871611	0.531825
Creatinine	Minimum Oxygen Saturation	0.88018	0.828708
FEV1FVCzSMOKE	Event_Duration	0.888126	0.324057
AHI	FEV1FVCzSMOKE	0.896202	0.90346
AHI	Monocyte_percentage	0.898084	0.29041
BASAL_METABOLIC_RATEz	Average Oxygen Saturation	0.903259	0.979863
Average Oxygen Saturation	Lymphocyte_percentage	0.90842	0.629453
RESPIRATORY_ENT	Average Oxygen Saturation	0.909737	0.67224
FVCzSMOKE	Average Oxygen Saturation	0.914283	0.890046
PLATELET_COUNT	Event_Duration	0.914986	0.621344
Event_Duration	Immature_fraction_of_reticulocytes	0.915362	0.908199
Minimum Oxygen Saturation	SYSTOLIC_BP	0.923262	0.756124
FVCzSMOKE	AHI	0.926533	0.601669
Event_Duration	MEAN_CORPUSCULAR_HEMOGLOBIN	0.934483	0.765968
PLATELET_COUNT	AHI	0.937679	0.773444
AHI	Eosinophil_percentage	0.938745	0.920987
CARDIOVASCULAR	Minimum Oxygen Saturation	0.942269	0.643835
Immature_fraction_of_reticulocytes	AHI	0.948275	0.386373
Hemoglobin_concentration	AHI	0.955311	0.689781
AHI	Neutrophil_count	0.955323	0.245999
Event_Duration	PLATELET_DISTRIB_WIDTH	0.958096	0.31137
Event_Duration	CARDIOVASCULAR	0.958916	0.214523
Event_Duration	PLATELET_COUNT	0.970168	0.390537
Mean_corpuscular_volume	Minimum Oxygen Saturation	0.971973	0.0970104
Minimum Oxygen Saturation	PLATELET_COUNT	0.977432	0.846042
Average Oxygen Saturation	BASAL_METABOLIC_RATEz	0.978444	0.595637
Event_Duration	BASAL_METABOLIC_RATEz	0.980525	0.314776
High_light_scatter_reticulocyte_percentage_of_red_cells	Average Oxygen Saturation	0.990396	0.867456

### Sheet: S4
Table S4. Overall number of total tests, identified pleiotropic loci, and nominally replicated signals.
			Average O2 Saturation						Minimum O2 Saturation						Event Duration						Apnea-Hyponea Index (AHI)
			In Discovery Cohort				In Validation Cohort		In Discovery Cohort				In Validation Cohort		In Discovery Cohort				In Validation Cohort		In Discovery Cohort				In Validation Cohort
Clinical trait	Known association		Has any SNP in the locus with OSA assoc P < 0.01	JLIM FDR < 0.2	JLIM FDR < 0.2 & OSA assoc P at the index SNP < JLIM P cut-off		Nominally replicated (OSA assoc P < 0.05 at the index SNP)		Has any SNP in the locus with OSA assoc P < 0.01	JLIM FDR < 0.2	JLIM FDR < 0.2 & OSA assoc P at the index SNP < JLIM P cut-off		Nominally replicated (OSA assoc P < 0.05 at the index SNP)		Has any SNP in the locus with OSA assoc P < 0.01	JLIM FDR < 0.2	JLIM FDR < 0.2 & OSA assoc P at the index SNP < JLIM P cut-off		Nominally replicated (OSA assoc P < 0.05 at the index SNP)		Has any SNP in the locus with OSA assoc P < 0.01	JLIM FDR < 0.2	JLIM FDR < 0.2 & OSA assoc P at the index SNP < JLIM P cut-off		Nominally replicated (OSA assoc P < 0.05 at the index SNP)
Monocyte count	121		56	0	0		0		61	2	1		0		50	0	0		0		60	0	0		0
Neutrophil count	93		48	3	3		0		46	0	0		0		40	1	1		0		43	0	0		0
Eosinophil count	125		56	1	1		0		64	0	0		0		54	0	0		0		48	0	0		0
Basophil count	43		24	0	0		0		19	0	0		0		18	0	0		0		22	0	0		0
Sum neutrophil eosinophil counts	90		44	3	3		0		43	0	0		0		43	1	1		0		41	0	0		0
Sum eosinophil basophil counts	129		58	0	0		0		66	0	0		0		56	2	1		0		53	2	2		0
Sum basophil neutrophil counts	93		48	3	3		0		45	0	0		0		40	1	1		0		42	0	0		0
Granulocyte count	93		43	3	3		0		43	0	0		0		44	1	1		0		43	0	0		0
Neutrophil percentage of granulocytes	107		48	1	1		0		50	0	0		0		43	0	0		0		46	1	0		0
Basophil percentage of granulocytes	32		14	0	0		0		13	0	0		0		13	0	0		0		15	0	0		0
Eosinophil percentage of granulocytes	111		48	1	1		0		54	0	0		0		47	0	0		0		50	0	0		0
Myeloid white cell count	94		43	4	4		0		44	0	0		0		46	1	1		0		44	2	2		1
Granulocyte percentage of myeloid white cells	116		53	0	0		0		57	1	1		0		45	0	0		0		55	0	0		0
Lymphocyte count	115		53	0	0		0		55	1	1		0		43	0	0		0		55	1	1		0
White blood cell count	107		47	4	4		0		53	0	0		0		52	2	2		1		52	0	0		0
Monocyte percentage of white cells	125		56	0	0		0		67	1	1		0		49	0	0		0		59	0	0		0
Neutrophil percentage of white cells	82		39	1	1		0		38	0	0		0		29	0	0		0		38	0	0		0
Eosinophil percentage of white cells	120		51	1	1		0		57	0	0		0		54	0	0		0		51	0	0		0
Basophil percentage of white cells	34		12	0	0		0		11	0	0		0		14	0	0		0		15	0	0		0
Lymphocyte percentage of white cells	95		43	0	0		0		46	0	0		0		35	0	0		0		40	0	0		0
Red blood cell count	127		53	3	2		1		58	1	1		1		53	2	1		0		57	1	1		1
Mean corpuscular volume	160		63	4	3		1		68	1	1		1		73	2	1		0		69	2	2		1
Hematocrit	80		41	1	1		1		37	2	1		1		28	0	0		0		36	2	2		1
Mean corpuscular hemoglobin	131		52	2	2		1		50	1	1		1		62	1	0		0		57	2	2		1
Mean corpuscular hemoglobin concentration	44		15	0	0		0		17	0	0		0		17	1	1		0		20	0	0		0
Hemoglobin concentration	84		42	1	1		1		39	2	1		1		29	0	0		0		39	1	1		1
Red cell distribution width	113		42	2	2		1		54	1	1		1		55	0	0		0		65	2	2		1
Reticulocyte count	100		45	3	2		1		43	1	1		1		45	0	0		0		41	5	5		2
Reticulocyte fraction of red cells	108		46	3	2		1		45	1	1		1		51	0	0		0		48	5	5		2
Immature fraction of reticulocytes	91		37	1	1		1		43	1	1		1		46	2	1		0		44	4	3		1
High light scatter reticulocyte count	113		48	3	2		1		49	1	1		1		53	0	0		0		54	2	2		1
High light scatter reticulocyte percentage of red cells	112		47	3	2		1		42	1	1		1		52	0	0		0		52	3	3		2
Platelet count	155		66	0	0		0		53	2	0		0		70	0	0		0		64	2	1		1
Mean platelet volume	154		66	1	1		0		60	0	0		0		78	0	0	0	0		65	2	2	0	1
Platelet distribution width	104		46	0	0		0		44	0	0		0		45	0	0		0		48	2	2		1
Plateletcrit	158		70	0	0		0		57	0	0		0		70	0	0		0		70	5	4		2
Low density Lipoprotein	11		5	0	0		0		5	0	0		0		4	0	0		0		5	1	1		0
High density Lipoprotein	29		18	0	0		0		13	0	0		0		17	0	0		0		13	0	0		0
Insulin	7		4	0	0		0		3	0	0		0		3	0	0		0		3	0	0		0
Glucose	15		9	0	0		0		6	0	0		0		3	0	0		0		7	0	0		0
Creatinine	12		7	0	0		0		5	0	0		0		5	0	0		0		5	0	0		0
HOMA_b	6		4	0	0		0		2	0	0		0		2	0	0		0		2	1	1		0
total cholesterol (TC)	12		5	0	0		0		4	0	0		0		8	1	1		0		4	0	0		0
triglycerides (TG)	13		6	0	0		0		4	0	0		0		7	0	0		0		9	0	0		0
Uric Acid	5		4	1	1		0		1	1	1		0		2	0	0		0		1	0	0		0
IL6	2		1	1	1		0		2	0	0		0		1	0	0		0		2	1	1		0
C-reactive protein	7		4	0	0		0		5	0	0		0		2	0	0		0		5	0	0		0
Forced Vital Capacity (FVC)	149		71	0	0		0		65	0	0		0		68	1	1		0		65	0	0		0
FEV1/FVC	172		92	1	0		0		75	1	1		0		65	1	0		0		74	2	1		0
Basal Metabolic rate	205		91	1	0		0		73	1	1		1		79	1	0		0		89	0	0		0
Cardiovascular	102		39	0	0		0		46	0	0		0		44	1	0		0		41	0	0		0
Respiratory	52		30	0	0		0		20	1	1		0		20	0	0		0		19	1	1		0
Systolic blood pressure	170		82	2	1		1		70	0	0		0		80	0	0		0		75	1	1		0
Diastolic blood pressure	173		86	1	0		0		70	0	0		0		70	3	3		0		77	0	0		0
High Cholesterol (self reported)	44		15	2	2		1		17	1	1		1		20	1	0		0		18	1	1		0
Total (associations)	4945		2236	61	51		13		2177	25	20		13		2142	26	17		1		2215	54	49		20
Total (unique SNPs)	3191		1359	27	20		3		1296	13	8		3		1283	20	12		1		1365	31	28		5

### Sheet: S5
Table S5. List of identified pleiotropic loci and their replication p-values for the corresponding OSA traits (JLIM FDR < 0.2).
					Discovery cohort				Validation cohort
SNP	Clinical trait	Clinical trait p-value	OSA trait		OSA trait p-value	JLIM p-value	JLIM FDR		Proxy SNP for replication (BP)	Replication p-value
chr9:136139907	IL6	1.97e-29	Avg O2 Saturation		0.00293795	0.004	0.004		136139907	0.65064
rs10160596	Mean corpuscular hemoglobin concentration	1.38e-11	Event Duration		0.0022935	0.01	0.17		65351364	0.75404
rs10260606	Total cholesterol	1.02e-07	Event Duration		0.018151	0.007	0.056		44584551	0.598376
rs10758594	HOMA_b	7.2e-07	AHI		0.0127029	0.021	0.042		4295583	0.704101
rs10890181	Systolic blood pressure	1.7e-15	AHI		0.000479406	0.002	0.15		42484367	0.134797
rs11153147	Mean corpuscular volume	3.5e-23	Avg O2 Saturation		0.0115534	0.011	0.17325		109304058	0.433255
rs11245326	White blood cell count	4.32e-09	Event Duration		9.17268e-05	0.00219	0.05694		126357352	0.0171443
rs1124980	Plateletcrit	1.51e-17	AHI		0.0106327	0.003	0.105		67548627	0.954752
rs1175746	Diastolic blood pressure	4.6e-09	Event Duration		4.78362e-05	0.002	0.105		24569706	0.970549
rs12126142	IL6	1.47e-25	AHI		0.00361653	0.027	0.054		154425456	0.756044
rs12239046	Neutrophil count	2.72e-19	Avg O2 Saturation		0.000272495	0.003	0.12		247601595	0.88817
rs12239046	Sum neutrophil eosinophil counts	2.92e-19	Avg O2 Saturation		0.000272495	0.003	0.132		247601595	0.88817
rs12239046	Sum basophil neutrophil counts	1.57e-18	Avg O2 Saturation		0.000272495	0.003	0.144		247601595	0.88817
rs12239046	Granulocyte count	2.48e-18	Avg O2 Saturation		0.000272495	0.003	0.129		247601595	0.88817
rs12239046	Granulocyte percentage of myeloid white cells	1.43e-18	Avg O2 Saturation		0.000272495	0.003	0.129		247601595	0.88817
rs12239046	White blood cell count	6.35e-18	Avg O2 Saturation		0.000272495	0.003	0.0626667		247601595	0.88817
rs12239046	Neutrophil percentage of white cells	2.35e-09	Avg O2 Saturation		0.000272495	0.003	0.117		247601595	0.88817
rs139707092	Granulocyte percentage of myeloid white cells	9.91e-17	AHI		0.00364728	0.005	0.198		169710607	0.21989
rs146318841	Neutrophil count	2.54e-15	Avg O2 Saturation		0.00424442	0.005	0.12		135640965	0.106219
rs146318841	Sum basophil neutrophil counts	1.18e-14	Avg O2 Saturation		0.00424442	0.006	0.144		135640965	0.106219
rs146671954	Red cell distribution width	9.21e-15	AHI		0.000411032	0.00069	0.022425		136931778	0.804894
rs149092047	Red blood cell count	4.54e-65	Avg O2 Saturation		0.00293795	0.004	0.0706667		136139907	0.65064
rs1671152	Reticulocyte count	7.73e-11	AHI		0.00615943	0.003	0.041		55526345	0.570219
rs1671152	Reticulocyte fraction of red cells	2.53e-09	AHI		0.00615943	0.007	0.108		55526345	0.570219
rs16926246	High Cholesterol (self reported)	2.8e-09	Avg O2 Saturation		3.51791e-05	0.001	0.015		71100726	0.00131307
rs16926246	High Cholesterol (self reported)	2.8e-09	Min O2 Saturation		1.07622e-05	0.003	0.051		71100726	0.0389954
rs16926246	High Cholesterol (self reported)	2.8e-09	AHI		7.04472e-05	0.001	0.018		71100726	0.10048
rs17010961	Systolic blood pressure	7.9e-24	Avg O2 Saturation		1.59115e-05	0.00014	0.01148		86723103	0.00743655
rs17196752	Monocyte percentage of white cells	2.16e-58	Min O2 Saturation		0.00106869	0.001	0.067		48884124	0.282668
rs17476364	Red blood cell count	1.75e-48	Avg O2 Saturation		3.90361e-05	0.00038	0.02014		71099109	8.52315e-05
rs17476364	Mean corpuscular volume	7.32e-55	Avg O2 Saturation		3.90361e-05	0.00042	0.01323		71099109	8.52315e-05
rs17476364	Hematocrit	7.65e-159	Avg O2 Saturation		3.90361e-05	0.00042	0.01722		71099109	8.52315e-05
rs17476364	Mean corpuscular hemoglobin	3.73e-44	Avg O2 Saturation		3.90361e-05	0.00042	0.01092		71099109	8.52315e-05
rs17476364	Hemoglobin concentration	1.22e-156	Avg O2 Saturation		3.90361e-05	0.00042	0.01764		71099109	8.52315e-05
rs17476364	Red cell distribution width	2.02e-11	Avg O2 Saturation		3.90361e-05	0.00045	0.00945		71099109	8.52315e-05
rs17476364	Reticulocyte count	1.9e-96	Avg O2 Saturation		3.90361e-05	0.00042	0.0189		71099109	8.52315e-05
rs17476364	Reticulocyte fraction of red cells	2.53e-72	Avg O2 Saturation		3.90361e-05	0.00042	0.01932		71099109	8.52315e-05
rs17476364	Immature fraction of reticulocytes	1.41e-11	Avg O2 Saturation		3.90361e-05	0.00045	0.01665		71099109	8.52315e-05
rs17476364	High light scatter reticulocyte count	2.73e-69	Avg O2 Saturation		3.90361e-05	0.00042	0.02016		71099109	8.52315e-05
rs17476364	High light scatter reticulocyte percentage of red cells	3.37e-53	Avg O2 Saturation		3.90361e-05	0.00042	0.01974		71099109	8.52315e-05
rs17476364	Red blood cell count	1.75e-48	Min O2 Saturation		3.09711e-07	5e-05	0.0029		71099109	0.0137101
rs17476364	Mean corpuscular volume	7.32e-55	Min O2 Saturation		3.09711e-07	5e-05	0.0034		71099109	0.0137101
rs17476364	Hematocrit	7.65e-159	Min O2 Saturation		3.09711e-07	5e-05	0.00185		71099109	0.0137101
rs17476364	Mean corpuscular hemoglobin	3.73e-44	Min O2 Saturation		3.09711e-07	5e-05	0.0025		71099109	0.0137101
rs17476364	Hemoglobin concentration	1.22e-156	Min O2 Saturation		3.09711e-07	5e-05	0.00195		71099109	0.0137101
rs17476364	Red cell distribution width	2.02e-11	Min O2 Saturation		3.09711e-07	6e-05	0.00324		71099109	0.0137101
rs17476364	Reticulocyte count	1.9e-96	Min O2 Saturation		3.09711e-07	5e-05	0.00215		71099109	0.0137101
rs17476364	Reticulocyte fraction of red cells	2.53e-72	Min O2 Saturation		3.09711e-07	5e-05	0.00225		71099109	0.0137101
rs17476364	Immature fraction of reticulocytes	1.41e-11	Min O2 Saturation		3.09711e-07	6e-05	0.00258		71099109	0.0137101
rs17476364	High light scatter reticulocyte count	2.73e-69	Min O2 Saturation		3.09711e-07	5e-05	0.00245		71099109	0.0137101
rs17476364	High light scatter reticulocyte percentage of red cells	3.37e-53	Min O2 Saturation		3.09711e-07	5e-05	0.0021		71099109	0.0137101
rs17476364	Red blood cell count	1.75e-48	AHI		7.26971e-06	3e-05	0.00171		71099109	0.0156062
rs17476364	Mean corpuscular volume	7.32e-55	AHI		7.26971e-06	3e-05	0.00207		71099109	0.0156062
rs17476364	Hematocrit	7.65e-159	AHI		7.26971e-06	3e-05	0.00108		71099109	0.0156062
rs17476364	Mean corpuscular hemoglobin	3.73e-44	AHI		7.26971e-06	3e-05	0.00171		71099109	0.0156062
rs17476364	Hemoglobin concentration	1.22e-156	AHI		7.26971e-06	3e-05	0.00117		71099109	0.0156062
rs17476364	Red cell distribution width	2.02e-11	AHI		7.26971e-06	7e-05	0.00455		71099109	0.0156062
rs17476364	Reticulocyte count	1.9e-96	AHI		7.26971e-06	3e-05	0.00123		71099109	0.0156062
rs17476364	Reticulocyte fraction of red cells	2.53e-72	AHI		7.26971e-06	3e-05	0.00144		71099109	0.0156062
rs17476364	Immature fraction of reticulocytes	1.41e-11	AHI		7.26971e-06	7e-05	0.00308		71099109	0.0156062
rs17476364	High light scatter reticulocyte count	2.73e-69	AHI		7.26971e-06	3e-05	0.00162		71099109	0.0156062
rs17476364	High light scatter reticulocyte percentage of red cells	3.37e-53	AHI		7.26971e-06	3e-05	0.00156		71099109	0.0156062
rs1788229	Immature fraction of reticulocytes	4.2e-11	AHI		0.00415915	0.002	0.044		67531642	0.335031
rs1790588	Mean platelet volume	2.68e-117	AHI		0.00232992	0.001	0.0325		67535184	0.950471
rs2064431	White blood cell count	9.25e-15	Avg O2 Saturation		0.00389871	0.004	0.0626667		135641417	0.350927
rs2277339	Plateletcrit	1.13e-10	AHI		0.00524673	0.01	0.154		57146069	0.000815984
rs2297066	Platelet count	4.8e-39	AHI		0.00176724	0.001	0.064		103566835	0.0112454
rs2297066	Mean platelet volume	7.18e-70	AHI		0.00176724	0.00039	0.02535		103566835	0.0112454
rs2297066	Platelet distribution width	2.4e-23	AHI		0.00176724	0.00032	0.01536		103566835	0.0112454
rs2338224	Neutrophil count	2.76e-14	Event Duration		0.000219446	7e-05	0.0028		71737874	0.109498
rs2338224	Sum neutrophil eosinophil counts	7.22e-15	Event Duration		0.000219446	8e-05	0.00344		71737874	0.109498
rs2338224	Sum basophil neutrophil counts	2.5e-14	Event Duration		0.000219446	8e-05	0.0032		71737874	0.109498
rs2338224	Granulocyte count	1.08e-14	Event Duration		0.000219446	8e-05	0.00352		71737874	0.109498
rs2338224	Granulocyte percentage of myeloid white cells	7.45e-16	Event Duration		0.000219446	5e-05	0.0023		71737874	0.109498
rs2338224	White blood cell count	1.08e-11	Event Duration		0.000219446	5e-05	0.0026		71737874	0.109498
rs2595105	Basal Metabolic rate	7e-13	Min O2 Saturation		0.00100373	0.00242	0.17666		111552761	0.0355529
rs2618568	Low density lipoprotein	4.2e-10	AHI		0.000219355	0.01	0.05		17843968	0.616396
rs2746427	Sum neutrophil eosinophil counts	8.11e-15	Avg O2 Saturation		0.00784915	0.01	0.146667		135649816	0.427164
rs2746427	Granulocyte count	2.32e-14	Avg O2 Saturation		0.00784915	0.01	0.143333		135649816	0.427164
rs2746427	Granulocyte percentage of myeloid white cells	2.21e-15	Avg O2 Saturation		0.00784915	0.01	0.129		135649816	0.427164
rs2853333	Red blood cell count	4.62e-11	Event Duration		0.0021475	0.00041	0.02173		35746799	0.915846
rs34211119	Immature fraction of reticulocytes	9.48e-13	Event Duration		0.00341825	0.00592	0.138		60720589	0.149391
rs34233420	Lymphocyte count	1.24e-20	Min O2 Saturation		0.00301482	0.00159	0.08745		37938047	0.42472
rs34233420	Lymphocyte count	1.24e-20	AHI		0.000931607	0.00034	0.0187		37938047	0.640919
rs35259020	Mean corpuscular volume	2.82e-16	AHI		0.000485439	0.0008	0.0276		136926791	0.782621
rs35259020	Mean corpuscular hemoglobin	1.57e-15	AHI		0.000485439	0.00081	0.023085		136926791	0.782621
rs35259020	Reticulocyte count	1.46e-09	AHI		0.000795367	0.00106	0.02173		136949669	0.891646
rs35259020	Reticulocyte fraction of red cells	4.86e-12	AHI		0.000795367	0.00089	0.02136		136949669	0.891646
rs35259020	High light scatter reticulocyte count	1.25e-10	AHI		0.000499144	0.00096	0.02592		136925663	0.902311
rs35259020	High light scatter reticulocyte percentage of red cells	4.89e-12	AHI		0.000499144	0.00088	0.02288		136925663	0.902311
rs35977166	Platelet distribution width	1.93e-59	AHI		0.00432135	0.00142	0.03408		67524356	0.508698
rs3802230	Diastolic blood pressure	3.4e-19	Event Duration		0.0011506	0.003	0.105		143990763	0.878764
rs4711750	Granulocyte percentage of myeloid white cells	6.71e-09	AHI		0.00320559	0.009	0.198		43757082	0.0111319
rs4711750	Reticulocyte fraction of red cells	6.68e-11	AHI		0.00320559	0.009	0.108		43757082	0.0111319
rs4711750	High light scatter reticulocyte percentage of red cells	5.42e-11	AHI		0.00320559	0.011	0.190667		43757082	0.0111319
rs4761702	Immature fraction of reticulocytes	7.58e-09	AHI		0.00405804	0.005	0.0733333		93709732	0.817745
rs4784886	FEV1/Forced Vital Capacity (FVC)	2.7e-58	Min O2 Saturation		0.000431671	0.00034	0.0255		58065459	0.05159
rs5028843	Uric acid	3e-112	Avg O2 Saturation		0.0157651	0.029	0.116		9939205	0.696798
rs5028843	Uric acid	3e-112	Min O2 Saturation		0.00275668	0.004	0.004		9939205	0.592674
rs507666	High Cholesterol (self reported)	6.1e-33	Avg O2 Saturation		0.00717308	0.011	0.0825		136149399	0.77012
rs532553681	Sum eosinophil basophil counts	8.54e-10	AHI		0.000795367	0.003	0.159		136949669	0.891646
rs553314025	Plateletcrit	1.9e-17	AHI		0.00863535	0.011	0.154		10690113	0.227301
rs58670779	High light scatter reticulocyte count	6.75e-09	Avg O2 Saturation		0.00301484	0.004	0.096		57285867	0.608455
rs6017248	Mean corpuscular volume	5.11e-10	Event Duration		0.00368583	0.00052	0.03796		42657548	0.052266
rs6084653	Reticulocyte count	6.81e-469	AHI		0.0195598	0.018	0.1476		4157072	0.877422
rs6084653	Reticulocyte fraction of red cells	7.69e-483	AHI		0.0195598	0.018	0.1728		4157072	0.877422
rs6125961	Monocyte count	1.63e-57	Min O2 Saturation		0.00106539	0.004	0.122		48884124	0.282668
rs6125961	Granulocyte percentage of myeloid white cells	7.68e-41	Min O2 Saturation		0.00106539	0.003	0.171		48884124	0.282668
rs62264129	Eosinophil count	1.96e-14	Avg O2 Saturation		0.00286492	0.001	0.056		112074147	0.934151
rs62328297	FEV1/Forced Vital Capacity (FVC)	1.3e-12	AHI		0.00263918	0.001	0.074		177641052	0.309014
rs62368412	High light scatter reticulocyte percentage of red cells	6.36e-09	Avg O2 Saturation		0.0040891	0.006	0.141		57304026	0.546502
rs635634	Neutrophil count	8.4e-19	Avg O2 Saturation		0.0107624	0.012	0.192		136155000	0.73828
rs635634	Sum neutrophil eosinophil counts	1.3e-19	Avg O2 Saturation		0.0107624	0.01	0.146667		136155000	0.73828
rs635634	Sum basophil neutrophil counts	3.96e-19	Avg O2 Saturation		0.0107624	0.012	0.192		136155000	0.73828
rs635634	Granulocyte count	5.4e-20	Avg O2 Saturation		0.0107624	0.01	0.143333		136155000	0.73828
rs635634	Granulocyte percentage of myeloid white cells	7.77e-23	Avg O2 Saturation		0.0107624	0.01	0.129		136155000	0.73828
rs635634	White blood cell count	1.58e-20	Avg O2 Saturation		0.0107624	0.01	0.1175		136155000	0.73828
rs6734238	White blood cell count	1.11e-17	Avg O2 Saturation		0.00592623	0.004	0.0626667		113841030	0.467352
rs6738377	Granulocyte percentage of myeloid white cells	3.97e-20	Avg O2 Saturation		0.0147337	0.012	0.129		113849837	0.868749
rs7162943	Mean platelet volume	1.87e-10	Avg O2 Saturation		3.22907e-05	0.001	0.066		89615275	0.87139
rs73186813	Forced Vital Capacity (FVC)	2.1e-12	Event Duration		0.00276109	0.00155	0.1054		49840891	0.414682
rs75802552	Sum eosinophil basophil counts	3.55e-09	Event Duration		0.00376935	0.004	0.112		123599321	0.925796
rs7611674	Diastolic blood pressure	7.6e-12	Event Duration		0.000980672	0.006	0.14		179169230	0.282798
rs765807623	Plateletcrit	7.04e-09	AHI		0.00176724	0.00038	0.0266		103566835	0.0112454
rs770551112	Hematocrit	1.18e-09	AHI		0.00353869	0.006	0.108		53309097	0.249035
rs7736576	Reticulocyte count	1.29e-09	Avg O2 Saturation		0.00409754	0.003	0.0675		57317541	0.614024
rs7736576	Reticulocyte fraction of red cells	3.07e-09	Avg O2 Saturation		0.00409754	0.003	0.069		57317541	0.614024
rs80215559	Mean corpuscular volume	8.38E-329	Avg O2 Saturation		0.00043897	0.00027	0.01323		25828106	0.306118
rs80215559	Mean corpuscular hemoglobin	8.86E-501	Avg O2 Saturation		0.00043897	0.00028	0.01092		25828106	0.306118
rs80215559	Red cell distribution width	6.93e-206	Avg O2 Saturation		0.00043897	0.00028	0.00945		25828106	0.306118
rs9303279	Respiratory	1.3e-58	Min O2 Saturation		0.00639712	0.004	0.08		38073968	0.397899
rs9303279	Respiratory	1.3e-58	AHI		0.00220749	0.00044	0.00836		38073968	0.810624
rs9825482	Sum eosinophil basophil counts	3.62e-13	AHI		0.00406329	0.006	0.159		188445439	0.0639607
rs998584	Reticulocyte count	2.52e-13	AHI		0.0156232	0.013	0.13325		43757896	0.0157311
rs9990215	Neutrophil percentage of granulocytes	1.48e-14	Avg O2 Saturation		0.00275512	0.00027	0.01296		112074147	0.934151
rs9990220	Eosinophil percentage of granulocytes	2.04e-15	Avg O2 Saturation		0.00286492	0.00021	0.01008		112074147	0.934151
rs9990220	Eosinophil percentage of white cells	1.8e-16	Avg O2 Saturation		0.00286492	0.00028	0.01428		112074147	0.934151

### Sheet: S6
Table S6. Sample sizes of validation cohorts used for the replication study.
Cohort	AHI (n)	Average SaO2 (n)	Minimum SaO2 (n)	Event duration (n)
CFS African American	731	719	725	705
CHS African American	206	185	185	205
MESA African American	490	490	490	479
MESA Hispanic	458	458	458	454
Starr Hispanic	782	782	782	N/A
HCHS/SOL Hispanic	11317	11351	11351	9793
MESA Asian	228	228	228	223
CFS European	702	692	697	679
FHS European	646	640	640	641
Total	15560	15545	15556	13179

### Sheet: S7
Table S7. Full results of pleiotropy tests between eQTLs and OSA traits in three known OSA GWAS loci at the eQTL p-value < 5e-8.
Known OSA GWAS peak	Tissue/cell type	Gene	eQTL p-value	JLIM p-value	JLIM FDR
chr17:4,777,634	Muscle	CHRNE	9.3257e-20	2e-05	0.00057
chr17:4,777,634	neutrophil	CHRNE	2.52798e-20	2e-05	0.00057
chr17:4,777,634	Spleen	C17orf107	1.44417e-08	5e-05	0.00095
chr17:4,777,634	monocyte	CHRNE	8.82854e-14	9e-05	0.001026
chr17:4,777,634	Spleen	CHRNE	3.41275e-13	8e-05	0.00114
chr17:4,777,634	Muscle	C17orf107	2.28015e-14	0.007	0.0665
chr17:4,777,634	Lung	C17orf107	4.28429e-28	0.029	0.236143
chr17:4,777,634	Lung	CHRNE	1.8673e-66	0.058	0.41325
chr17:4,777,634	neutrophil	C17orf107	1.08549e-13	0.12	0.76
chr17:4,777,634	Lung	SPAG7	2.40214e-38	0.99	0.99
chr17:4,777,634	Lung	CAMTA2	1.75962e-13	0.99	0.99
chr17:4,777,634	Lung	ENO3	1.19491e-09	0.99	0.99
chr17:4,777,634	Lung	USP6	1.05298e-15	0.99	0.99
chr17:4,777,634	Lung	PLD2	9.41358e-13	0.99	0.99
chr17:4,777,634	Lung	ZNF232	8.25203e-17	0.99	0.99
chr17:4,777,634	Lung	VMO1	6.06698e-18	0.99	0.99
chr17:4,777,634	Lung	C17orf114	4.00389e-15	0.99	0.99
chr17:4,777,634	Muscle	SPAG7	6.24949e-43	0.99	0.99
chr17:4,777,634	Muscle	RNF167	5.56139e-13	0.99	0.99
chr17:4,777,634	Muscle	USP6	2.19096e-08	0.99	0.99
chr17:4,777,634	Muscle	PLD2	1.5526e-18	0.99	0.99
chr17:4,777,634	Muscle	ZNF232	1.21986e-12	0.99	0.99
chr17:4,777,634	Muscle	GP1BA	2.59105e-08	0.99	0.99
chr17:4,777,634	Muscle	C17orf114	1.36134e-26	0.99	0.99
chr17:4,777,634	Spleen	SPAG7	1.24089e-10	0.99	0.99
chr17:4,777,634	Spleen	CAMTA2	1.56663e-10	0.99	0.99
chr17:4,777,634	Spleen	PLD2	1.80237e-12	0.99	0.99
chr17:4,777,634	Spleen	KIF1C	2.79425e-08	0.99	0.99
chr17:4,777,634	Spleen	SLC52A1	8.89483e-12	0.99	0.99
chr17:4,777,634	Spleen	VMO1	1.47959e-08	0.99	0.99
chr17:4,777,634	Spleen	INCA1	4.14476e-10	0.99	0.99
chr2:103,162,826	Lung	IL1RL1	2.27581e-42	0.99	0.99
chr17:4,777,634	monocyte	SPAG7	5.02117e-39	0.99	0.99
chr17:4,777,634	monocyte	RNF167	1.32675e-10	0.99	0.99
chr17:4,777,634	monocyte	PLD2	9.50084e-14	0.99	0.99
chr17:4,777,634	neutrophil	SPAG7	6.63186e-30	0.99	0.99
chr17:4,777,634	neutrophil	CAMTA2	1.93536e-11	0.99	0.99
chr17:4,777,634	neutrophil	PLD2	5.99661e-25	0.99	0.99
chr17:4,777,634	T-cell	SPAG7	3.12179e-09	0.99	0.99
chr17:4,777,634	T-cell	CAMTA2	8.19139e-13	0.99	0.99
chr17:4,777,634	T-cell	RNF167	3.0469e-13	0.99	0.99
chr17:4,777,634	T-cell	SLC25A11	6.1742e-13	0.99	0.99
chr17:4,777,634	T-cell	PLD2	1.49218e-32	0.99	0.99
chr17:4,777,634	T-cell	MINK1	6.04004e-27	0.99	0.99
chr10:71,093,392	Muscle	TACR2	6.9851e-20	0.98	1
chr10:71,093,392	Muscle	HK1	1.26467e-24	0.98	1
chr10:71,093,392	neutrophil	HK1	2.81379e-17	0.98	1
chr10:71,093,392	T-cell	HKDC1	4.54249e-18	0.98	1
chr10:71,093,392	Lung	TSPAN15	8.62981e-09	0.97	1
chr2:103,162,826	Lung	IL18R1	1.07367e-15	0.97	1
chr2:103,162,826	Muscle	IL18R1	5.57628e-09	0.97	1
chr2:103,162,826	Muscle	SLC9A2	6.75212e-41	0.97	1
chr2:103,162,826	monocyte	IL18R1	5.25652e-09	0.97	1
chr2:103,162,826	neutrophil	IL18R1	1.64978e-20	0.97	1
chr2:103,162,826	neutrophil	IL18RAP	2.03445e-46	0.97	1
chr2:103,162,826	T-cell	IL18R1	2.25636e-17	0.97	1
chr17:4,777,634	Muscle	CAMTA2	5.27703e-38	0.91	1
